# Prevention of *Klebsiella pneumoniae* antibiotic resistance plasmid dissemination by prophylactic or simultaneous CRISPR-Cas9 treatment

**DOI:** 10.64898/2026.10.29.762760

**Authors:** Clàudia Morros-Bernaus, Nia Feakes, Urszula Oko, Keira Cozens, Stineke van Houte, David Sünderhauf

## Abstract

Antimicrobial resistance (AMR) is one of the most prevailing challenges of the 21^st^ century, driven in part by pathogens such as *Klebsiella pneumoniae* which frequently disseminate plasmids carrying AMR genes within and across species. Mobile CRISPR-Cas9 tools can limit the spread of AMR plasmids through selective targeting but suffer efficacy issues when faced with ecological realism.

Here, we assembled a simple three-strain community to assay the effectivity of mobile CRISPR-Cas9 in preventing dissemination of a clinical *K. pneumoniae bla*_CTX-M-15_ plasmid from its native host. We applied an *Escherichia coli* donor carrying a mobile CRISPR-Cas9 plasmid and entirely prevented transfer of the *K. pneumoniae* AMR plasmid into a focal, plasmid-free, *E. coli* recipient. Under experimental conditions favouring CRISPR-Cas9 plasmid transfer, AMR plasmid uptake was blocked regardless of whether the CRISPR-Cas9 plasmid spread prophylactically or simultaneously with the *K. pneumoniae* AMR plasmid.

Our work shows that mobile CRISPR-Cas9 tools can overcome barriers to successfully prevent dissemination of AMR plasmids. Prophylactic application is not essential, and AMR plasmid transfer can even be suppressed when AMR plasmids spread simultaneously with mobile CRISPR-Cas9 tools.
