## Supplementary material for "Prevention of *Klebsiella pneumoniae* antibiotic resistance plasmid dissemination by prophylactic or simultaneous CRISPR-Cas9 treatment": Raw data and data analysis: Fig1.xlsx

### Sheet: 2B
Mating	Replicate	Recipients	Transconjugants	Figure	Experiment	Plasmid
Liquid	1	80000000	2600000	1A	pDSUintoDH5	pDSU
Liquid	2	32000000	560000	1A	pDSUintoDH5	pDSU
Liquid	3	22000000	360000	1A	pDSUintoDH5	pDSU
Solid	1	1400000000	80000	1A	pDSUintoDH5	pDSU
Solid	2	2400000000	40000	1A	pDSUintoDH5	pDSU
Solid	3	2400000000	40000	1A	pDSUintoDH5	pDSU
Solid	1	340000000	200000000	1B	pKJK5intoDH5	pKJK5::csgc[NT]
Solid	2	460000000	240000000	1B	pKJK5intoDH5	pKJK5::csgc[NT]
Solid	3	340000000	320000000	1B	pKJK5intoDH5	pKJK5::csgc[NT]
Solid	4	320000000	200000000	1B	pKJK5intoDH5	pKJK5::csgc[NT]
Solid	5	360000000	220000000	1B	pKJK5intoDH5	pKJK5::csgc[NT]
Liquid	1	34000000	2000000	1B	pKJK5intoDH5	pKJK5::csgc[NT]
Liquid	2	48000000	5800000	1B	pKJK5intoDH5	pKJK5::csgc[NT]
Liquid	3	60000000	4600000	1B	pKJK5intoDH5	pKJK5::csgc[NT]
Liquid	4	48000000	1200000	1B	pKJK5intoDH5	pKJK5::csgc[NT]
Liquid	5	46000000	600000	1B	pKJK5intoDH5	pKJK5::csgc[NT]
