## Supplementary material for "Prevention of *Klebsiella pneumoniae* antibiotic resistance plasmid dissemination by prophylactic or simultaneous CRISPR-Cas9 treatment": Raw data and data analysis: PopulationData.xlsx

### Sheet: Hoja1
Mating	Plasmid	Replicate	Cells	Bacteria	Media	Experiment
Solid	NoPlasmid	1	3200000000	Klebs	LB	Sequential
Solid	NoPlasmid	2	5000000000	Klebs	LB	Sequential
Solid	NoPlasmid	3	2800000000	Klebs	LB	Sequential
Solid	NoPlasmid	4	2600000000	Klebs	LB	Sequential
Solid	NoPlasmid	5	3000000000	Klebs	LB	Sequential
Solid	NT	1	2200000000	Klebs	LB	Sequential
Solid	NT	2	800000000	Klebs	LB	Sequential
Solid	NT	3	1600000000	Klebs	LB	Sequential
Solid	NT	4	1000000000	Klebs	LB	Sequential
Solid	NT	5	200000000	Klebs	LB	Sequential
Solid	CTX	1	1400000000	Klebs	LB	Sequential
Solid	CTX	2	200000000	Klebs	LB	Sequential
Solid	CTX	3	1000000000	Klebs	LB	Sequential
Solid	CTX	4	200000000	Klebs	LB	Sequential
Solid	CTX	5	800000000	Klebs	LB	Sequential
Liquid	NoPlasmid	1	500000000	Klebs	LB	Sequential
Liquid	NoPlasmid	2	340000000	Klebs	LB	Sequential
Liquid	NoPlasmid	3	380000000	Klebs	LB	Sequential
Liquid	NoPlasmid	4	200000000	Klebs	LB	Sequential
Liquid	NoPlasmid	5	380000000	Klebs	LB	Sequential
Liquid	NT	1	260000000	Klebs	LB	Sequential
Liquid	NT	2	280000000	Klebs	LB	Sequential
Liquid	NT	3	360000000	Klebs	LB	Sequential
Liquid	NT	4	360000000	Klebs	LB	Sequential
Liquid	NT	5	200000000	Klebs	LB	Sequential
Liquid	CTX	1	220000000	Klebs	LB	Sequential
Liquid	CTX	2	240000000	Klebs	LB	Sequential
Liquid	CTX	3	200000000	Klebs	LB	Sequential
Liquid	CTX	4	320000000	Klebs	LB	Sequential
Liquid	CTX	5	300000000	Klebs	LB	Sequential
Solid	NoPlasmid	1	680000000	DH5	Sm	Sequential
Solid	NoPlasmid	2	1040000000	DH5	Sm	Sequential
Solid	NoPlasmid	3	460000000	DH5	Sm	Sequential
Solid	NoPlasmid	4	520000000	DH5	Sm	Sequential
Solid	NoPlasmid	5	1180000000	DH5	Sm	Sequential
Solid	NT	1	184000000	DH5	Sm	Sequential
Solid	NT	2	274000000	DH5	Sm	Sequential
Solid	NT	3	426000000	DH5	Sm	Sequential
Solid	NT	4	394000000	DH5	Sm	Sequential
Solid	NT	5	278000000	DH5	Sm	Sequential
Solid	CTX	1	320000000	DH5	Sm	Sequential
Solid	CTX	2	280000000	DH5	Sm	Sequential
Solid	CTX	3	234000000	DH5	Sm	Sequential
Solid	CTX	4	126000000	DH5	Sm	Sequential
Solid	CTX	5	114000000	DH5	Sm	Sequential
Liquid	NoPlasmid	1	24000000	DH5	Sm	Sequential
Liquid	NoPlasmid	2	64000000	DH5	Sm	Sequential
Liquid	NoPlasmid	3	14000000	DH5	Sm	Sequential
Liquid	NoPlasmid	4	28000000	DH5	Sm	Sequential
Liquid	NoPlasmid	5	34000000	DH5	Sm	Sequential
Liquid	NT	1	44000000	DH5	Sm	Sequential
Liquid	NT	2	48000000	DH5	Sm	Sequential
Liquid	NT	3	46000000	DH5	Sm	Sequential
Liquid	NT	4	38000000	DH5	Sm	Sequential
Liquid	NT	5	86000000	DH5	Sm	Sequential
Liquid	CTX	1	30000000	DH5	Sm	Sequential
Liquid	CTX	2	18000000	DH5	Sm	Sequential
Liquid	CTX	3	18000000	DH5	Sm	Sequential
Liquid	CTX	4	28000000	DH5	Sm	Sequential
Liquid	CTX	5	136000000	DH5	Sm	Sequential
Solid	NoPlasmid	1	6800000000	K12	LB	Sequential
Solid	NoPlasmid	2	5400000000	K12	LB	Sequential
Solid	NoPlasmid	3	4000000000	K12	LB	Sequential
Solid	NoPlasmid	4	5600000000	K12	LB	Sequential
Solid	NoPlasmid	5	3200000000	K12	LB	Sequential
Solid	NT	1	5400000000	K12	LB	Sequential
Solid	NT	2	6800000000	K12	LB	Sequential
Solid	NT	3	9600000000	K12	LB	Sequential
Solid	NT	4	6200000000	K12	LB	Sequential
Solid	NT	5	4000000000	K12	LB	Sequential
Solid	CTX	1	6600000000	K12	LB	Sequential
Solid	CTX	2	4600000000	K12	LB	Sequential
Solid	CTX	3	5000000000	K12	LB	Sequential
Solid	CTX	4	1800000000	K12	LB	Sequential
Solid	CTX	5	3400000000	K12	LB	Sequential
Liquid	NoPlasmid	1	40000000	K12	LB	Sequential
Liquid	NoPlasmid	2	80000000	K12	LB	Sequential
Liquid	NoPlasmid	3	80000000	K12	LB	Sequential
Liquid	NoPlasmid	4	40000000	K12	LB	Sequential
Liquid	NoPlasmid	5	80000000	K12	LB	Sequential
Liquid	NT	1	40000000	K12	LB	Sequential
Liquid	NT	2	0	K12	LB	Sequential
Liquid	NT	3	20000000	K12	LB	Sequential
Liquid	NT	4	60000000	K12	LB	Sequential
Liquid	NT	5	300000000	K12	LB	Sequential
Liquid	CTX	1	140000000	K12	LB	Sequential
Liquid	CTX	2	20000000	K12	LB	Sequential
Liquid	CTX	3	60000000	K12	LB	Sequential
Liquid	CTX	4	0	K12	LB	Sequential
Liquid	CTX	5	60000000	K12	LB	Sequential
Solid	NoPlasmid	1	128400000	DH5	Sm	Simultaneous
Solid	NoPlasmid	2	312800000	DH5	Sm	Simultaneous
Solid	NoPlasmid	3	396000000	DH5	Sm	Simultaneous
Solid	NoPlasmid	4	186400000	DH5	Sm	Simultaneous
Solid	NoPlasmid	5	217600000	DH5	Sm	Simultaneous
Solid	NT	1	174400000	DH5	Sm	Simultaneous
Solid	NT	2	165600000	DH5	Sm	Simultaneous
Solid	NT	3	219200000	DH5	Sm	Simultaneous
Solid	NT	4	148800000	DH5	Sm	Simultaneous
Solid	NT	5	189600000	DH5	Sm	Simultaneous
Solid	CTX	1	229600000	DH5	Sm	Simultaneous
Solid	CTX	2	224800000	DH5	Sm	Simultaneous
Solid	CTX	3	152000000	DH5	Sm	Simultaneous
Solid	CTX	4	314400000	DH5	Sm	Simultaneous
Solid	CTX	5	260400000	DH5	Sm	Simultaneous
Solid	NoPlasmid	1	2800000000	Kleb	LB	Simultaneous
Solid	NoPlasmid	2	1200000000	Kleb	LB	Simultaneous
Solid	NoPlasmid	3	4600000000	Kleb	LB	Simultaneous
Solid	NoPlasmid	4	3600000000	Kleb	LB	Simultaneous
Solid	NoPlasmid	5	4800000000	Kleb	LB	Simultaneous
Solid	NT	1	1000000000	Kleb	LB	Simultaneous
Solid	NT	2	3000000000	Kleb	LB	Simultaneous
Solid	NT	3	2000000000	Kleb	LB	Simultaneous
Solid	NT	4	1400000000	Kleb	LB	Simultaneous
Solid	NT	5	1000000000	Kleb	LB	Simultaneous
Solid	CTX	1	1600000000	Kleb	LB	Simultaneous
Solid	CTX	2	800000000	Kleb	LB	Simultaneous
Solid	CTX	3	1000000000	Kleb	LB	Simultaneous
Solid	CTX	4	1000000000	Kleb	LB	Simultaneous
Solid	CTX	5	200000000	Kleb	LB	Simultaneous
Solid	NoPlasmid	1	4800000000	K12	LB	Simultaneous
Solid	NoPlasmid	2	2800000000	K12	LB	Simultaneous
Solid	NoPlasmid	3	6000000000	K12	LB	Simultaneous
Solid	NoPlasmid	4	4400000000	K12	LB	Simultaneous
Solid	NoPlasmid	5	6200000000	K12	LB	Simultaneous
Solid	NT	1	4200000000	K12	LB	Simultaneous
Solid	NT	2	5600000000	K12	LB	Simultaneous
Solid	NT	3	5200000000	K12	LB	Simultaneous
Solid	NT	4	4000000000	K12	LB	Simultaneous
Solid	NT	5	5000000000	K12	LB	Simultaneous
Solid	CTX	1	3000000000	K12	LB	Simultaneous
Solid	CTX	2	5000000000	K12	LB	Simultaneous
Solid	CTX	3	4800000000	K12	LB	Simultaneous
Solid	CTX	4	5400000000	K12	LB	Simultaneous
Solid	CTX	5	4400000000	K12	LB	Simultaneous
Liquid	NoPlasmid	1	4560000	DH5	Sm	Simultaneous
Liquid	NoPlasmid	2	0	DH5	Sm	Simultaneous
Liquid	NoPlasmid	3	4800000	DH5	Sm	Simultaneous
Liquid	NoPlasmid	4	520000	DH5	Sm	Simultaneous
Liquid	NoPlasmid	5	540000	DH5	Sm	Simultaneous
Liquid	NT	1	5040000	DH5	Sm	Simultaneous
Liquid	NT	2	15680000	DH5	Sm	Simultaneous
Liquid	NT	3	3840000	DH5	Sm	Simultaneous
Liquid	NT	4	9600000	DH5	Sm	Simultaneous
Liquid	NT	5	17360000	DH5	Sm	Simultaneous
Liquid	CTX	1	11360000	DH5	Sm	Simultaneous
Liquid	CTX	2	4560000	DH5	Sm	Simultaneous
Liquid	CTX	3	12960000	DH5	Sm	Simultaneous
Liquid	CTX	4	7360000	DH5	Sm	Simultaneous
Liquid	CTX	5	22400000	DH5	Sm	Simultaneous
Liquid	NoPlasmid	1	640000000	Kleb	LB	Simultaneous
Liquid	NoPlasmid	2	280000000	Kleb	LB	Simultaneous
Liquid	NoPlasmid	3	340000000	Kleb	LB	Simultaneous
Liquid	NoPlasmid	4	360000000	Kleb	LB	Simultaneous
Liquid	NoPlasmid	5	300000000	Kleb	LB	Simultaneous
Liquid	NT	1	720000000	Kleb	LB	Simultaneous
Liquid	NT	2	340000000	Kleb	LB	Simultaneous
Liquid	NT	3	140000000	Kleb	LB	Simultaneous
Liquid	NT	4	680000000	Kleb	LB	Simultaneous
Liquid	NT	5	1300000000	Kleb	LB	Simultaneous
Liquid	CTX	1	400000000	Kleb	LB	Simultaneous
Liquid	CTX	2	820000000	Kleb	LB	Simultaneous
Liquid	CTX	3	260000000	Kleb	LB	Simultaneous
Liquid	CTX	4	360000000	Kleb	LB	Simultaneous
Liquid	CTX	5	480000000	Kleb	LB	Simultaneous
Liquid	NoPlasmid	1	120000000	K12	LB	Simultaneous
Liquid	NoPlasmid	2	360000000	K12	LB	Simultaneous
Liquid	NoPlasmid	3	220000000	K12	LB	Simultaneous
Liquid	NoPlasmid	4	320000000	K12	LB	Simultaneous
Liquid	NoPlasmid	5	0	K12	LB	Simultaneous
Liquid	NT	1	20000000	K12	LB	Simultaneous
Liquid	NT	2	60000000	K12	LB	Simultaneous
Liquid	NT	3	20000000	K12	LB	Simultaneous
Liquid	NT	4	240000000	K12	LB	Simultaneous
Liquid	NT	5	20000000	K12	LB	Simultaneous
Liquid	CTX	1	280000000	K12	LB	Simultaneous
Liquid	CTX	2	200000000	K12	LB	Simultaneous
Liquid	CTX	3	60000000	K12	LB	Simultaneous
Liquid	CTX	4	180000000	K12	LB	Simultaneous
Liquid	CTX	5	100000000	K12	LB	Simultaneous
