## Supplementary material for "Prevention of *Klebsiella pneumoniae* antibiotic resistance plasmid dissemination by prophylactic or simultaneous CRISPR-Cas9 treatment": Raw data and data analysis: ProportionData.xlsx

### Sheet: Hoja1
Mating	Plasmid	Replicate	Klebs	DH5	K12	Total	Experiment
Solid	NoPlasmid	1	3200000000	680000000	6800000000	10680000000	Sequential
Solid	NoPlasmid	2	5000000000	1040000000	5400000000	11440000000	Sequential
Solid	NoPlasmid	3	2800000000	460000000	4000000000	7260000000	Sequential
Solid	NoPlasmid	4	2600000000	520000000	5600000000	8720000000	Sequential
Solid	NoPlasmid	5	3000000000	1180000000	3200000000	7380000000	Sequential
Solid	NT	1	2200000000	184000000	5400000000	7784000000	Sequential
Solid	NT	2	800000000	274000000	6800000000	7874000000	Sequential
Solid	NT	3	1600000000	426000000	9600000000	11626000000	Sequential
Solid	NT	4	1000000000	394000000	6200000000	7594000000	Sequential
Solid	NT	5	200000000	278000000	4000000000	4478000000	Sequential
Solid	CTX	1	1400000000	320000000	6600000000	8320000000	Sequential
Solid	CTX	2	200000000	280000000	4600000000	5080000000	Sequential
Solid	CTX	3	1000000000	234000000	5000000000	6234000000	Sequential
Solid	CTX	4	200000000	126000000	1800000000	2126000000	Sequential
Solid	CTX	5	800000000	114000000	3400000000	4314000000	Sequential
Liquid	NoPlasmid	1	500000000	24000000	40000000	564000000	Sequential
Liquid	NoPlasmid	2	340000000	64000000	80000000	484000000	Sequential
Liquid	NoPlasmid	3	380000000	14000000	80000000	474000000	Sequential
Liquid	NoPlasmid	4	200000000	28000000	40000000	268000000	Sequential
Liquid	NoPlasmid	5	380000000	34000000	80000000	494000000	Sequential
Liquid	NT	1	260000000	44000000	40000000	344000000	Sequential
Liquid	NT	3	360000000	46000000	20000000	426000000	Sequential
Liquid	NT	4	360000000	38000000	60000000	458000000	Sequential
Liquid	NT	5	200000000	86000000	300000000	586000000	Sequential
Liquid	CTX	1	220000000	30000000	140000000	390000000	Sequential
Liquid	CTX	2	240000000	18000000	20000000	278000000	Sequential
Liquid	CTX	3	200000000	18000000	60000000	278000000	Sequential
Liquid	CTX	5	300000000	136000000	60000000	496000000	Sequential
Solid	NoPlasmid	1	2800000000	128400000	4800000000	7728400000	Simultaneous
Solid	NoPlasmid	2	1200000000	312800000	2800000000	4312800000	Simultaneous
Solid	NoPlasmid	3	4600000000	396000000	6000000000	10996000000	Simultaneous
Solid	NoPlasmid	4	3600000000	186400000	4400000000	8186400000	Simultaneous
Solid	NoPlasmid	5	4800000000	217600000	6200000000	11217600000	Simultaneous
Solid	NT	1	1000000000	174400000	4200000000	5374400000	Simultaneous
Solid	NT	2	3000000000	165600000	5600000000	8765600000	Simultaneous
Solid	NT	3	2000000000	219200000	5200000000	7419200000	Simultaneous
Solid	NT	4	1400000000	148800000	4000000000	5548800000	Simultaneous
Solid	NT	5	1000000000	189600000	5000000000	6189600000	Simultaneous
Solid	CTX	1	1600000000	229600000	3000000000	4829600000	Simultaneous
Solid	CTX	2	800000000	224800000	5000000000	6024800000	Simultaneous
Solid	CTX	3	1000000000	152000000	4800000000	5952000000	Simultaneous
Solid	CTX	4	1000000000	314400000	5400000000	6714400000	Simultaneous
Solid	CTX	5	200000000	260400000	4400000000	4860400000	Simultaneous
Liquid	NoPlasmid	1	640000000	4560000	120000000	764560000	Simultaneous
Liquid	NoPlasmid	3	340000000	4800000	220000000	564800000	Simultaneous
Liquid	NoPlasmid	4	360000000	520000	320000000	680520000	Simultaneous
Liquid	NT	1	720000000	5040000	20000000	745040000	Simultaneous
Liquid	NT	2	340000000	15680000	60000000	415680000	Simultaneous
Liquid	NT	3	140000000	3840000	20000000	163840000	Simultaneous
Liquid	NT	4	680000000	9600000	240000000	929600000	Simultaneous
Liquid	NT	5	1300000000	17360000	20000000	1337360000	Simultaneous
Liquid	CTX	1	400000000	11360000	280000000	691360000	Simultaneous
Liquid	CTX	2	820000000	4560000	200000000	1024560000	Simultaneous
Liquid	CTX	3	260000000	12960000	60000000	332960000	Simultaneous
Liquid	CTX	4	360000000	7360000	180000000	547360000	Simultaneous
Liquid	CTX	5	480000000	22400000	100000000	602400000	Simultaneous
