## Supplementary material for "Prevention of *Klebsiella pneumoniae* antibiotic resistance plasmid dissemination by prophylactic or simultaneous CRISPR-Cas9 treatment": Raw data and data analysis: SequentialCE.xlsx

### Sheet: Hoja1
Mating	Replicate	Recipients	Transconjugants	CE	Type	Plasmid	LD	Time	Figure
Solid	1	140000000	10000	7.14286e-05	pDSU_DH5LD	Noplasmid	n	48	2B&SupFig3A
Solid	2	180000000	2000	1.11111e-05	pDSU_DH5LD	Noplasmid	n	48	2B&SupFig3A
Solid	3	240000000	12000	5e-05	pDSU_DH5LD	Noplasmid	n	48	2B&SupFig3A
Solid	4	260000000	4000	1.53846e-05	pDSU_DH5LD	Noplasmid	n	48	2B&SupFig3A
Solid	5	340000000	100	2.94118e-07	pDSU_DH5LD	Noplasmid	y	48	2B&SupFig3A
Solid	1	160000000	20000	0.000125	pDSU_DH5LD	NT	n	48	2B&SupFig3A
Solid	2	300000000	40000	0.000133333	pDSU_DH5LD	NT	n	48	2B&SupFig3A
Solid	3	300000000	20000	6.66667e-05	pDSU_DH5LD	NT	n	48	2B&SupFig3A
Solid	4	200000000	20000	0.0001	pDSU_DH5LD	NT	n	48	2B&SupFig3A
Solid	5	100000000	6000	6e-05	pDSU_DH5LD	NT	n	48	2B&SupFig3A
Solid	1	180000000	100	5.55556e-07	pDSU_DH5LD	CTX	y	48	2B&SupFig3A
Solid	2	80000000	100	1.25e-06	pDSU_DH5LD	CTX	y	48	2B&SupFig3A
Solid	3	60000000	100	1.66667e-06	pDSU_DH5LD	CTX	y	48	2B&SupFig3A
Solid	4	100000000	100	1e-06	pDSU_DH5LD	CTX	y	48	2B&SupFig3A
Solid	5	60000000	100	1.66667e-06	pDSU_DH5LD	CTX	y	48	2B&SupFig3A
Liquid	1	22000000	200000	0.00909091	pDSU_DH5LD	Noplasmid	n	48	2B&SupFig3A
Liquid	2	48000000	200000	0.00416667	pDSU_DH5LD	Noplasmid	n	48	2B&SupFig3A
Liquid	3	36000000	180000	0.005	pDSU_DH5LD	Noplasmid	n	48	2B&SupFig3A
Liquid	4	30000000	120000	0.004	pDSU_DH5LD	Noplasmid	n	48	2B&SupFig3A
Liquid	5	30000000	200000	0.00666667	pDSU_DH5LD	Noplasmid	n	48	2B&SupFig3A
Liquid	1	46000000	1400000	0.0304348	pDSU_DH5LD	NT	n	48	2B&SupFig3A
Liquid	2	42000000	800000	0.0190476	pDSU_DH5LD	NT	n	48	2B&SupFig3A
Liquid	3	38000000	180000	0.00473684	pDSU_DH5LD	NT	n	48	2B&SupFig3A
Liquid	4	26000000	360000	0.0138462	pDSU_DH5LD	NT	n	48	2B&SupFig3A
Liquid	5	44000000	100000	0.00227273	pDSU_DH5LD	NT	n	48	2B&SupFig3A
Liquid	1	22000000	180000	0.00818182	pDSU_DH5LD	CTX	n	48	2B&SupFig3A
Liquid	2	30000000	240000	0.008	pDSU_DH5LD	CTX	n	48	2B&SupFig3A
Liquid	3	32000000	140000	0.004375	pDSU_DH5LD	CTX	n	48	2B&SupFig3A
Liquid	4	38000000	40000	0.00105263	pDSU_DH5LD	CTX	n	48	2B&SupFig3A
Liquid	5	40000000	40000	0.001	pDSU_DH5LD	CTX	n	48	2B&SupFig3A
Solid	1	3000000000	20000	6.66667e-06	pDSU_K12LD	NT	n	48	SupFig2
Solid	2	3200000000	40000	1.25e-05	pDSU_K12LD	NT	n	48	SupFig2
Solid	3	4200000000	20000	4.7619e-06	pDSU_K12LD	NT	n	48	SupFig2
Solid	4	3200000000	10000	3.125e-06	pDSU_K12LD	NT	y	48	SupFig2
Solid	5	2800000000	40000	1.42857e-05	pDSU_K12LD	NT	n	48	SupFig2
Solid	1	3800000000	100	2.63158e-08	pDSU_K12LD	CTX	y	48	SupFig2
Solid	2	3000000000	100	3.33333e-08	pDSU_K12LD	CTX	y	48	SupFig2
Solid	3	1200000000	1000	8.33333e-07	pDSU_K12LD	CTX	y	48	SupFig2
Solid	4	2400000000	100	4.16667e-08	pDSU_K12LD	CTX	y	48	SupFig2
Solid	5	4000000000	100	2.5e-08	pDSU_K12LD	CTX	y	48	SupFig2
Solid	1	38000000	35200000	0.926316	pKJK5_DH5LD	NT	n	2	SupFig1
Solid	2	30000000	30800000	1.02667	pKJK5_DH5LD	NT	n	2	SupFig1
Solid	3	32000000	33400000	1.04375	pKJK5_DH5LD	NT	n	2	SupFig1
Solid	4	28000000	23200000	0.828571	pKJK5_DH5LD	NT	n	2	SupFig1
Solid	5	38000000	32400000	0.852632	pKJK5_DH5LD	NT	n	2	SupFig1
Solid	1	42000000	49200000	1.17143	pKJK5_DH5LD	CTX	n	2	SupFig1
Solid	2	56000000	41400000	0.739286	pKJK5_DH5LD	CTX	n	2	SupFig1
Solid	3	44000000	26400000	0.6	pKJK5_DH5LD	CTX	n	2	SupFig1
Solid	4	26000000	6600000	0.253846	pKJK5_DH5LD	CTX	n	2	SupFig1
Solid	5	40000000	56000000	1.4	pKJK5_DH5LD	CTX	n	2	SupFig1
Liquid	1	40000000	200	5e-06	pKJK5_DH5LD	NT	n	2	SupFig1
Liquid	2	46000000	10	2.17391e-07	pKJK5_DH5LD	NT	y	2	SupFig1
Liquid	3	34000000	1000	2.94118e-05	pKJK5_DH5LD	NT	n	2	SupFig1
Liquid	4	42000000	400	9.52381e-06	pKJK5_DH5LD	NT	n	2	SupFig1
Liquid	5	40000000	600	1.5e-05	pKJK5_DH5LD	NT	n	2	SupFig1
Liquid	1	32000000	100	3.125e-06	pKJK5_DH5LD	CTX	y	2	SupFig1
Liquid	2	40000000	1600	4e-05	pKJK5_DH5LD	CTX	n	2	SupFig1
Liquid	3	48000000	2200	4.58333e-05	pKJK5_DH5LD	CTX	n	2	SupFig1
Liquid	4	24000000	17800	0.000741667	pKJK5_DH5LD	CTX	n	2	SupFig1
Liquid	5	48000000	53200	0.00110833	pKJK5_DH5LD	CTX	n	2	SupFig1
Solid	1	2200000000	106000000	0.0481818	pKJK5_KlebsLD	NT	n	48	SupFig3D
Solid	2	800000000	128000000	0.16	pKJK5_KlebsLD	NT	n	48	SupFig3D
Solid	3	1600000000	300000000	0.1875	pKJK5_KlebsLD	NT	n	48	SupFig3D
Solid	4	1000000000	110000000	0.11	pKJK5_KlebsLD	NT	n	48	SupFig3D
Solid	5	200000000	132000000	0.66	pKJK5_KlebsLD	NT	n	48	SupFig3D
Solid	1	1400000000	72000	5.14286e-05	pKJK5_KlebsLD	CTX	n	48	SupFig3D
Solid	2	200000000	34000	0.00017	pKJK5_KlebsLD	CTX	n	48	SupFig3D
Solid	3	1000000000	20000	2e-05	pKJK5_KlebsLD	CTX	n	48	SupFig3D
Solid	4	200000000	30000	0.00015	pKJK5_KlebsLD	CTX	n	48	SupFig3D
Solid	5	800000000	40000	5e-05	pKJK5_KlebsLD	CTX	n	48	SupFig3D
Liquid	1	260000000	100000	0.000384615	pKJK5_KlebsLD	NT	y	48	SupFig3D
Liquid	2	280000000	200000	0.000714286	pKJK5_KlebsLD	NT	n	48	SupFig3D
Liquid	3	360000000	400000	0.00111111	pKJK5_KlebsLD	NT	n	48	SupFig3D
Liquid	4	360000000	100000	0.000277778	pKJK5_KlebsLD	NT	y	48	SupFig3D
Liquid	5	200000000	100000	0.0005	pKJK5_KlebsLD	NT	y	48	SupFig3D
Liquid	1	220000000	100	4.54545e-07	pKJK5_KlebsLD	CTX	y	48	SupFig3D
Liquid	2	240000000	100	4.16667e-07	pKJK5_KlebsLD	CTX	y	48	SupFig3D
Liquid	3	200000000	100	5e-07	pKJK5_KlebsLD	CTX	y	48	SupFig3D
Liquid	4	320000000	100	3.125e-07	pKJK5_KlebsLD	CTX	y	48	SupFig3D
Liquid	5	300000000	200	6.66667e-07	pKJK5_KlebsLD	CTX	n	48	SupFig3D
