## Supplementary material for "Prevention of *Klebsiella pneumoniae* antibiotic resistance plasmid dissemination by prophylactic or simultaneous CRISPR-Cas9 treatment": Raw data and data analysis: SimultaneousCE.xlsx

### Sheet: Hoja1
Mating	Replicate	Recipients	Transconjugants	CE	Type	Plasmid	LD	Time	Figure
Solid	1	240000000	16000	6.66667e-05	pDSU_DH5LD	Noplasmid	n	48	3A&SupFig4A
Solid	2	160000000	4000	2.5e-05	pDSU_DH5LD	Noplasmid	n	48	3A&SupFig4A
Solid	3	260000000	10000	3.84615e-05	pDSU_DH5LD	Noplasmid	n	48	3A&SupFig4A
Solid	4	220000000	14000	6.36364e-05	pDSU_DH5LD	Noplasmid	n	48	3A&SupFig4A
Solid	5	180000000	16000	8.88889e-05	pDSU_DH5LD	Noplasmid	n	48	3A&SupFig4A
Solid	1	180000000	14000	7.77778e-05	pDSU_DH5LD	NT	n	48	3A&SupFig4A
Solid	2	180000000	6000	3.33333e-05	pDSU_DH5LD	NT	n	48	3A&SupFig4A
Solid	3	220000000	10000	4.54545e-05	pDSU_DH5LD	NT	n	48	3A&SupFig4A
Solid	4	280000000	12000	4.28571e-05	pDSU_DH5LD	NT	n	48	3A&SupFig4A
Solid	5	160000000	4000	2.5e-05	pDSU_DH5LD	NT	n	48	3A&SupFig4A
Solid	1	200000000	100	5e-07	pDSU_DH5LD	CTX	y	48	3A&SupFig4A
Solid	2	200000000	100	5e-07	pDSU_DH5LD	CTX	y	48	3A&SupFig4A
Solid	3	220000000	100	4.54545e-07	pDSU_DH5LD	CTX	y	48	3A&SupFig4A
Solid	4	180000000	100	5.55556e-07	pDSU_DH5LD	CTX	y	48	3A&SupFig4A
Solid	5	160000000	100	6.25e-07	pDSU_DH5LD	CTX	y	48	3A&SupFig4A
Liquid	1	16000000	440000	0.0275	pDSU_DH5LD	Noplasmid	n	48	3A&SupFig4A
Liquid	3	18000000	140000	0.00777778	pDSU_DH5LD	Noplasmid	n	48	3A&SupFig4A
Liquid	4	26000000	200000	0.00769231	pDSU_DH5LD	Noplasmid	n	48	3A&SupFig4A
Liquid	5	18000000	40000	0.00222222	pDSU_DH5LD	Noplasmid	n	48	3A&SupFig4A
Liquid	1	30000000	1600000	0.0533333	pDSU_DH5LD	NT	n	48	3A&SupFig4A
Liquid	2	36000000	1800000	0.05	pDSU_DH5LD	NT	n	48	3A&SupFig4A
Liquid	3	24000000	180000	0.0075	pDSU_DH5LD	NT	n	48	3A&SupFig4A
Liquid	4	80000000	2200000	0.0275	pDSU_DH5LD	NT	n	48	3A&SupFig4A
Liquid	5	40000000	3800000	0.095	pDSU_DH5LD	NT	n	48	3A&SupFig4A
Liquid	1	30000000	200000	0.00666667	pDSU_DH5LD	CTX	n	48	3A&SupFig4A
Liquid	2	18000000	220000	0.0122222	pDSU_DH5LD	CTX	n	48	3A&SupFig4A
Liquid	3	22000000	380000	0.0172727	pDSU_DH5LD	CTX	n	48	3A&SupFig4A
Liquid	4	22000000	260000	0.0118182	pDSU_DH5LD	CTX	n	48	3A&SupFig4A
Liquid	5	100000000	800000	0.008	pDSU_DH5LD	CTX	n	48	3A&SupFig4A
Solid	1	1000000000	240000000	0.24	pKJK5_KlebsLD	NT	n	48	SupFig4D
Solid	2	3000000000	128000000	0.0426667	pKJK5_KlebsLD	NT	n	48	SupFig4D
Solid	3	2000000000	192000000	0.096	pKJK5_KlebsLD	NT	n	48	SupFig4D
Solid	4	1400000000	144000000	0.102857	pKJK5_KlebsLD	NT	n	48	SupFig4D
Solid	5	1000000000	160000000	0.16	pKJK5_KlebsLD	NT	n	48	SupFig4D
Solid	1	1600000000	1240000	0.000775	pKJK5_KlebsLD	CTX	n	48	SupFig4D
Solid	2	800000000	820000	0.001025	pKJK5_KlebsLD	CTX	n	48	SupFig4D
Solid	3	1000000000	740000	0.00074	pKJK5_KlebsLD	CTX	n	48	SupFig4D
Solid	4	1000000000	640000	0.00064	pKJK5_KlebsLD	CTX	n	48	SupFig4D
Solid	5	200000000	720000	0.0036	pKJK5_KlebsLD	CTX	n	48	SupFig4D
Liquid	1	380000000	840000	0.00221053	pKJK5_KlebsLD	NT	n	48	SupFig4D
Liquid	2	400000000	860000	0.00215	pKJK5_KlebsLD	NT	n	48	SupFig4D
Liquid	3	300000000	380000	0.00126667	pKJK5_KlebsLD	NT	n	48	SupFig4D
Liquid	4	280000000	760000	0.00271429	pKJK5_KlebsLD	NT	n	48	SupFig4D
Liquid	5	1180000000	2060000	0.00174576	pKJK5_KlebsLD	NT	n	48	SupFig4D
Liquid	1	320000000	100	3.125e-07	pKJK5_KlebsLD	CTX	y	48	SupFig4D
Liquid	2	640000000	100	1.5625e-07	pKJK5_KlebsLD	CTX	y	48	SupFig4D
Liquid	3	400000000	100	2.5e-07	pKJK5_KlebsLD	CTX	y	48	SupFig4D
Liquid	4	460000000	100	2.17391e-07	pKJK5_KlebsLD	CTX	y	48	SupFig4D
Liquid	5	440000000	100	2.27273e-07	pKJK5_KlebsLD	CTX	y	48	SupFig4D
